# Phylogenomics of a genus of ‘Great Speciators’ reveals rampant incomplete lineage sorting, gene flow, and mitochondrial capture in island systems

**DOI:** 10.1101/2024.08.28.610082

**Authors:** Jenna M. McCullough, Chad M. Eliason, Shannon Hackett, Corinne E. Myers, Michael J. Andersen

**Author notes:** Corresponding author: Jenna McCullough.

## Abstract

The flora and fauna of island systems, especially those in the Indo-Pacific, are renowned for their high diversification rates and outsized contribution to the development of evolutionary theories. The total diversity of geographic radiations of many Indo-Pacific fauna is often incompletely sampled in phylogenetic studies due to the difficulty in obtaining single island endemic forms across the Pacific and the relatively poor performance of degraded DNA when using museum specimens for inference of evolutionary relationships. New methods for production and analysis of genome-wide datasets sourced from degraded DNA are facilitating insights into the complex evolutionary histories of these influential island faunas. Here, we leverage whole genome resequencing (20X average coverage) and extensive sampling of all taxonomic diversity within *Todiramphus* kingfishers, a rapid radiation of largely island endemic ‘Great Speciators.’ We find that whole genome datasets do not outright resolve the evolutionary relationships of this clade: four types of molecular markers (UCEs, BUSCOs, SNPs, and mtDNA) and tree building methods did not find a single well-supported and concordant species-level topology. We then uncover evidence of widespread incomplete lineage sorting and both ancient and contemporary gene flow and demonstrate how these factors contribute to conflicting evolutionary histories. Our complete taxonomic sampling allowed us to further identify a novel case of mitochondrial capture between two allopatric species, suggesting a potential historical (but since lost) hybrid zone as islands were successively colonized. Taken together, these results highlight how increased genomic and taxon sampling can reveal complex evolutionary patterns in rapid island radiations.
