## Appendix 1 for "Phylogenomics of a genus of ‘Great Speciators’ reveals rampant incomplete lineage sorting, gene flow, and mitochondrial capture in island systems"

### Sheet: Table of contents
Supplementary Information for : Phylogenomics of a genus of ‘Great Speciators’ reveals rampant incomplete lineage sorting, gene flow, and mitochondrial capture in island systems
McCullough et al. in review
Table of contents (tabs)	brief description
Table S1	Sampling table
Table S2	SNP datasets used in this study
Table S3	Taxon level summary statistics
Table S4	Individual sample summary statistics
Table S5	Pairwise population comparisons of all T. sacer taxa, including taxa represented by a single sample.

### Sheet: Table S1
Supplementary Table 1: Samples included in this study and the datasets in which they were analyzed. Note that some taxa sourced from toepads have several representatives because of poor data quality but are still included. Seven tissue- and one toepad-sourced genomes, denoted with 1 were sequenced twice and the respective raw reads from both runs were combined prior to bioinformatic analysis. Col…
#	Name	Institution	Accession #	Tissue source	Country	Year Collected	Average Coverage	WGS accession #	UCEs	BUSCOs	SNPs	mtDNA
1	Actenoides hombroni	FMNH	472665	tissue	Philippines	2010	14.6	10355467	1	1	1	1
2	Ceyx argentatus	FMNH	472663	tissue	Philippines	2010	20.2	9614116	1	1	1	1
3	Halcyon leucocephala	FMNH	396443	tissue	Ghana	2000	13.6	10352182	1	1	1	1
4	Megaceryle torquatus	FMNH	320982	tissue	Peru	1985	13.4	10353979	1	1	1	1
5	Todiramphus albicilla albicilla	KU	117076	tissue	Northern Mariana Islands	2009	16.505	TBD	1	1	1	1
6	Todiramphus albicilla orii	UWBM	85104	tissue	Northern Mariana Islands	2006	25.6182	TBD	1	1	1	1
7	Todiramphus albicilla owstoni	CRCM	8916	toepad	Northern Mariana Islands	1987	10.2998	TBD	1	1	1	1
8	Todiramphus albonotatus	AMNH	777918	toepad	Papua New Guinea	1959	15.5858	TBD	1	1	1	1
9	Todiramphus australasia australasia	AMNH	346734	toepad	Indonesia	1932	6.05657	TBD	1	1	1	1
10	Todiramphus australasia dammerianus	AMNH	640124	toepad	Indonesia	1905	9.47482	TBD	1	1	1	1
11	Todiramphus australasia interposita	AMNH	640121	toepad	Indonesia	1902	9.35306	TBD	1	1	1	1
12	Todiramphus australasia odites	WAM	25183	tissue	Indonesia	1993	61.8431	TBD	1	1	1	0
13	Todiramphus australasia tringorum	AMNH	640110	toepad	Indonesia	1902	8.75971	TBD	1	1	1	1
14	Todiramphus chloris abyssinicus	AMNH	639627	toepad	Ethiopia	1903	8.698	TBD	1	1	1	1
15	Todiramphus chloris armstrongi	AMNH	211092	toepad	Thailand	1917	7.84162	TBD	1	1	1	1
16	Todiramphus chloris azelus	USNM	180682	toepad	Indonesia	1904	11.0738	TBD	1	1	1	1
17	Todiramphus chloris chloris	AMNH	DOT-12606	tissue	Indonesia	1998	20.5275	TBD	1	1	1	1
18	Todiramphus chloris chloropterus	MCZ	178158	toepad	Indonesia	1913	21.3585	TBD	1	1	1	1
19	Todiramphus chloris collaris	FMNH	344956	tissue	Philippines	1989	20.7631	TBD	1	1	1	1
20	Todiramphus chloris davisoni	AMNH	639641	toepad	Indonesia	1898	7.92797	TBD	1	1	1	1
21	Todiramphus chloris humii	AMNH	DOT-17207	tissue	Singapore	2010	20.2212	TBD	1	1	1	1
22	Todiramphus chloris kalbaensis	BMNH	674	toepad	United Arab	1971	13.3168	TBD	1	1	1	1
23	Todiramphus chloris laubmannianus	YPM	51301	toepad	Indonesia	1953	7.91756	TBD	1	1	1	1
24	Todiramphus chloris occipitalis	AMNH	639637	toepad	Indonesia	1896	4.64012	TBD	0	0	1	1
25	Todiramphus chloris occipitalis	AMNH	639632	toepad	Indonesia	1905	8.49227	TBD	1	1	1	1
26	Todiramphus chloris palmeri	FMNH	190407	toepad	Indonesia	1949	10.4843	TBD	1	1	1	1
27	Todiramphus chloris teraokai	KU	117150	tissue	Northern Mariana Islands	2009	18.4832	TBD	1	1	1	0
28	Todiramphus chloris vidali	BMNH	1291	toepad	India	1887	5.5248	TBD	1	0	1	1
29	Todiramphus chloris vidali	BMNH	1289	toepad	India	1887	7.07398	TBD	1	1	1	1
30	Todiramphus cinnamominus (captive)	LSU	B57113	tissue	Captive (zoo)	unknown	22.9672	TBD	1	1	1	1
31	Todiramphus cinnamominus (wild)	MVZ	123479	toepad	United States territory of Guam	1951	7.85432	TBD	1	1	1	1
32	Todiramphus colonus (captive)	SNZP	2003071	tissue	Captive (zoo)	2003	75.4736	TBD	1	1	1	1
33	Todiramphus diops	AMNH	467633	toepad	Indonesia	1931	14.1861	TBD	1	1	1	1
34	Todiramphus enigma	AMNH	639898	toepad	Indonesia	1896	6.78024	TBD	1	1	1	1
35	Todiramphus enigma	AMNH	639889	toepad	Indonesia	1896	4.4225	TBD	0	0	0	1
36	Todiramphus farquhari1	AMNH	DOT-21584	tissue	Vanuatu	2014	40.8137	TBD	1	1	1	1
37	Todiramphus funebris	AMNH	467654	toepad	Indonesia	1931	12.3604	TBD	1	1	1	1
38	Todiramphus gertrudae	MHNG	PO-343	blood	French Polynesia	unknown	72.0465	TBD	1	1	1	0
39	Todiramphus godeffroyi	AMNH	195223	toepad	French Polynesia	1922	11.1083	TBD	1	1	1	1
40	Todiramphus lazuli	AMNH	638829	toepad	Indonesia	1906	9.08183	TBD	1	0	1	1
41	Todiramphus lazuli	AMNH	638835	toepad	Indonesia	1911	12.5868	TBD	1	1	1	0
42	Todiramphus leucopygius	MSB	55202	tissue	Solomon Islands	2017	33.358	TBD	1	1	1	1
43	Todiramphus macleayii elisabeth	ANWC	B57705	tissue	Papua New Guinea	2016	40.0025	TBD	1	1	1	1
44	Todiramphus macleayii incinctus1	ANWC	B51660	tissue	Australia	2006	39.1099	TBD	1	1	1	1
45	Todiramphus macleayii macleayii	ANWC	B33429	tissue	Australia	2002	21.8546	TBD	1	1	1	0
46	Todiramphus nigrocyaneus nigrocyaneus	AMNH	301866	toepad	Indonesia	1931	4.70406	TBD	1	0	1	1
47	Todiramphus nigrocyaneus nigrocyaneus	AMNH	301867	toepad	Indonesia	1931	4.96266	TBD	1	1	1	1
48	Todiramphus nigrocyaneus quadricolor	AMNH	835548	toepad	Papua New Guinea	1969	10.6615	TBD	1	1	1	1
49	Todiramphus nigrocyaneus stictolaemus1	KU	92022	tissue	Papua New Guinea	2001	69.5344	TBD	1	1	1	1
50	Todiramphus pelewensis	KU	23651	tissue	Northern Mariana Islands	2010	47.2917	TBD	1	1	1	1
51	Todiramphus pyrrhopygius1	ANWC	B48834	tissue	Northern Mariana Islands	1996	62.1211	TBD	1	1	1	1
52	Todiramphus recurvirostris	KU	104171	toepad	Samoa	1969	14.2811	TBD	1	1	1	1
53	Todiramphus reichenbachii	KU	40147	toepad	Federated States of Micronesia	1959	8.36512	TBD	1	1	1	1
54	Todiramphus ruficollaris	UWBM	42805	tissue	Cook Islands	1987	25.9636	TBD	1	1	1	1
55	Todiramphus sacer from Aneityum	AMNH	336977	toepad	Vanuatu	1937	6.29245	TBD	1	1	1	1
56	Todiramphus sacer from Tucopia Island	AMNH	215691	toepad	Solomon Islands	1927	14.4512	TBD	1	1	1	1
57	Todiramphus sacer from Tucopia Island	AMNH	215692	toepad	Solomon Islands	1927	4.21802	TBD	0	0	0	1
58	Todiramphus sacer amoenus1	MSB	55564	tissue	Solomon Islands	2017	87.5127	TBD	1	1	1	1
59	Todiramphus sacer brachyurus	AMNH	215626	toepad	Solomon Islands	1926	8.11174	TBD	1	1	1	1
60	Todiramphus sacer brachyurus	YPM	39331	toepad	Solomon Islands	1926	27.8803	TBD	1	1	1	1
61	Todiramphus sacer erromangae	AMNH	336520	toepad	Solomon Islands	1936	4.80321	TBD	0	0	1	1
62	Todiramphus sacer erromangae	AMNH	336526	toepad	Solomon Islands	1936	14.3595	TBD	1	1	1	1
63	Todiramphus sacer eximius	KU	117455	tissue	Solomon Islands	2010	25.4513	TBD	1	1	1	1
64	Todiramphus sacer juliae	AMNH	DOT-21347	tissue	Vanuatu	2014	24.0093	TBD	1	1	1	1
65	Todiramphus sacer mala	AMNH	226882	toepad	Solomon Islands	1930	6.74597	TBD	1	1	1	1
66	Todiramphus sacer manuae	KU	107630	toepad	Samoa	1971	5.93559	TBD	0	0	1	1
67	Todiramphus sacer manuae	KU	104154	toepad	Samoa	1971	15.8609	TBD	1	1	1	1
68	Todiramphus sacer marinus	KU	119899	tissue	Fiji	2011	47.6271	TBD	1	1	1	0
69	Todiramphus sacer melanodera	AMNH	215621	toepad	Solomon Islands	1926	7.53973	TBD	1	1	1	1
70	Todiramphus sacer melanodera	AMNH	215620	toepad	Solomon Islands	1926	23.1032	TBD	1	1	1	1
71	Todiramphus sacer ornatus	KU	19403	tissue	Solomon Islands	2008	13.074	TBD	1	1	1	1
72	Todiramphus sacer ornatus	AMNH	217314	toepad	Solomon Islands	1927	5.74928	TBD	1	0	1	1
73	Todiramphus sacer pavuvu	UMMZ	112172	toepad	Solomon Islands	1943	8.80551	TBD	1	1	1	1
74	Todiramphus sacer pealei1	UWBM	89771	tissue	Samoa	2007	97.9893	TBD	1	1	1	1
75	Todiramphus sacer regina	AMNH	249743	toepad	Solomon Islands	1925	6.84675	TBD	1	1	1	1
76	Todiramphus sacer regina	AMNH	249744	toepad	Solomon Islands	1925	14.5235	TBD	1	1	1	1
77	Todiramphus sacer sacer	UWBM	42835	tissue	Tonga	1987	23.5042	TBD	1	1	1	1
78	Todiramphus sacer santoensis	AMNH	DOT-21522	tissue	Vanuatu	2014	30.6118	TBD	1	1	1	1
79	Todiramphus sacer solomonis	MSB	55435	tissue	Solomon Islands	2018	16.8454	TBD	1	1	1	1
80	Todiramphus sacer sororum	BMNH	420	toepad	Solomon Islands	1940	7.60363	TBD	1	1	1	1
81	Todiramphus sacer tannensis	NYSM	10518	tissue	Vanuatu	2008	22.0591	TBD	1	1	1	1
82	Todiramphus sacer torresianus	AMNH	215640	toepad	Vanuatu	1926	7.27664	TBD	1	1	1	1
83	Todiramphus sacer utupuae	AMNH	213851	toepad	Solomon Islands	1926	5.75749	TBD	1	0	1	1
84	Todiramphus sacer utupuae	AMNH	215614	toepad	Solomon Islands	1926	18.1326	TBD	1	1	1	1
85	Todiramphus sacer vicina	AMNH	213865	toepad	Solomon Islands	1926	2.78556	TBD	0	0	0	1
86	Todiramphus sacer vicina	AMNH	213864	toepad	Solomon Islands	1926	14.0317	TBD	1	1	1	1
87	Todiramphus sacer vicina	AMNH	215629	toepad	Solomon Islands	1926	12.2268	TBD	1	1	1	1
88	Todiramphus sacer vitiensis	KU	122437	tissue	Fiji	2013	40.9574	TBD	1	1	1	1
89	Todiramphus sanctus canacorum	ANWC	B60182	tissue	New Caledonia	2019	22.4532	TBD	1	1	1	1
90	Todiramphus sanctus macmillani	YPM	71195	toepad	New Caledonia	1961	8.78728	TBD	1	1	1	1
91	Todiramphus sanctus norfolkiensis	ANWC	B19501	toepad	Australia	1976	8.15219	TBD	1	1	1	1
92	Todiramphus sanctus sanctus	ANWC	B29435	tissue	Australia	2001	22.0066	TBD	1	1	1	1
93	Todiramphus sanctus sanctus	AMNH	DOT-12594	tissue	Indonesia	1998	19.373	TBD	1	1	1	1
94	Todiramphus sanctus vagans	UWBM	80412	tissue	New Zealand	2002	36.2214	TBD	1	1	1	1
95	Todiramphus saurophagus admiralitatis (green-headed)	AMNH	335127	toepad	Papua New Guinea	1934	5.35888	TBD	1	0	1	0
96	Todiramphus saurophagus admiralitatis (green-headed)	AMNH	335136	toepad	Papua New Guinea	1934	5.11681	TBD	1	0	0	1
97	Todiramphus saurophagus admiralitatis (white-headed)	AMNH	335053	toepad	Papua New Guinea	1934	0.298139	TBD	0	0	0	1
98	Todiramphus saurophagus admiralitatis (white-headed)	AMNH	335138	toepad	Papua New Guinea	1934	9.00147	TBD	1	1	1	0
99	Todiramphus saurophagus anachoreta (blue-headed)	AMNH	336331	toepad	Papua New Guinea	1934	3.99383	TBD	0	0	0	1
100	Todiramphus saurophagus anachoreta (blue-headed)	AMNH	336293	toepad	Papua New Guinea	1934	14.7415	TBD	1	1	1	1
101	Todiramphus saurophagus anachoreta (blue-headed)	AMNH	336252	toepad	Papua New Guinea	1934	0.544049	TBD	0	0	0	1
102	Todiramphus saurophagus anachoreta (white-headed)	AMNH	336338	toepad	Papua New Guinea	1934	7.15827	TBD	1	1	1	1
103	Todiramphus saurophagus anachoreta (white-headed)	AMNH	336346	toepad	Papua New Guinea	1934	2.85079	TBD	0	0	0	0
104	Todiramphus saurophagus saurophagus1	MSB	55919	tissue	Solomon Islands	2019	67.1144	TBD	1	1	1	1
105	Todiramphus sordidus colcloughi	ANWC	B44296	tissue	Australia	1992	30.5521	TBD	1	1	1	1
106	Todiramphus sordidus pilbara	ANWC	B62106	tissue	Australia	2022	11.9035	TBD	1	1	1	1
107	Todiramphus sordidus pilbara	WAM	17607	toepad	Australia	1982	5.89268	TBD	1	0	1	1
108	Todiramphus sordidus sordidus	ANWC	B51462	tissue	Australia	2006	38.1609	TBD	1	1	1	1
109	Todiramphus tristrami alberti	AMNH	DOT-6704	tissue	Solomon Islands	1995	21.5756	TBD	1	1	1	1
110	Todiramphus tristrami bennetti	AMNH	328960	toepad	Papua New Guinea	1929	8.64423	TBD	1	1	1	1
111	Todiramphus tristrami matthiae	LACM	91045	toepad	Papua New Guinea	1979	17.0883	TBD	1	1	1	1
112	Todiramphus tristrami novaehiberniae	AMNH	639977	toepad	Papua New Guinea	1923	5.89685	TBD	1	0	1	1
113	Todiramphus tristrami novaehiberniae	AMNH	639974	toepad	Papua New Guinea	1923	16.9121	TBD	1	1	1	1
114	Todiramphus tristrami nusae	KU	121514	tissue	Papua New Guinea	2012	23.0793	TBD	1	1	1	1
115	Todiramphus tristrami stresemanni	AMNH	838509	toepad	Papua New Guinea	1972	6.24206	TBD	1	1	1	1
116	Todiramphus tristrami tristrami	AMNH	840832	toepad	Papua New Guinea	1969	6.88381	TBD	1	1	1	1
117	Todiramphus tutus atiu	UWBM	42504	tissue	Cook Islands	1987	23.0113	TBD	1	1	1	1
118	Todiramphus tutus mauke	UWBM	42603	tissue	Cook Islands	1987	20.7525	TBD	1	1	1	1
119	Todiramphus tutus tutus	AMNH	190245	toepad	French Polynesia	1922	6.91894	TBD	1	1	1	1
120	Todiramphus veneratus veneratus	MHNG	PO-288	blood	French Polynesia	unknown	51.5569	TBD	1	1	1	1
121	Todiramphus veneratus youngi	MHNG	HH-775	blood	French Polynesia	unknown	13.0006	TBD	1	1	1	0
122	Todiramphus veneratus youngi	MHNG	HH-777	blood	French Polynesia	unknown	12.0419	TBD	1	1	1	0
123	Todiramphus winchelli alfredi	DMNH	15327	toepad	Philippines	1971	10.0542	TBD	1	1	1	1
124	Todiramphus winchelli mindanensis	FMNH	184144	toepad	Philippines	1947	9.92637	TBD	1	1	1	1
125	Todiramphus winchelli nesydrionetes	FMNH	358325	tissue	Philippines	1992	35.2698	TBD	1	1	1	1
126	Todiramphus winchelli nigrorum	KU	28186	tissue	Philippines	2012	23.8093	TBD	1	1	1	0
127	Todiramphus winchelli winchelli	MCZ	194306	toepad	Philippines	1937	7.52517	TBD	1	1	1	1

### Sheet: Table S2
Supplementary Table 2: References used for the Smith et al. (2020) bioinformatic pipeline to clean “dirty ends” of toepad-sourced samples. Note that this step was not needed for three toepad samples, T. albonotatus, T. funebris, and T. diops.
Name	Institution	Accession #	Reference used for toepad-cleaning pipeline
Todiramphus albicilla owstoni	CRCM	8916	Todiramphus albicilla albicilla (KU 117076)
Todiramphus australasia australasia	AMNH	346734	Todiramphus australasia odites (WAM 25183)
Todiramphus australasia dammerianus	AMNH	640124	Todiramphus australasia odites (WAM 25183)
Todiramphus australasia interposita	AMNH	640121	Todiramphus australasia odites (WAM 25183)
Todiramphus australasia tringorum	AMNH	640110	Todiramphus australasia odites (WAM 25183)
Todiramphus chloris abyssinicus	AMNH	639627	Todiramphus chloris humii (AMNH DOT-17207)
Todiramphus chloris armstrongi	AMNH	211092	Todiramphus chloris chloris (AMNH DOT-12606)
Todiramphus chloris azelus	USNM	180682	Todiramphus chloris humii (AMNH DOT-17207)
Todiramphus chloris chloropterus	MCZ	178158	Todiramphus chloris humii (AMNH DOT-17207)
Todiramphus chloris davisoni	AMNH	639641	Todiramphus chloris humii (AMNH DOT-17207)
Todiramphus chloris kalbaensis	BMNH	674	Todiramphus chloris humii (AMNH DOT-17207)
Todiramphus chloris laubmannianus	YPM	51301	Todiramphus chloris chloris (AMNH DOT-12606)
Todiramphus chloris occipitalis	AMNH	639637	Todiramphus chloris humii (AMNH DOT-17207)
Todiramphus chloris occipitalis	AMNH	639632	Todiramphus chloris humii (AMNH DOT-17207)
Todiramphus chloris palmeri	FMNH	190407	Todiramphus chloris chloris (AMNH DOT-12606)
Todiramphus chloris vidali	BMNH	1291	Todiramphus chloris humii (AMNH DOT-17207)
Todiramphus chloris vidali	BMNH	1289	Todiramphus chloris humii (AMNH DOT-17207)
Todiramphus cinnamominus (wild)	MVZ	123479	Todiramphus cinnamominus (LSU B57113)
Todiramphus enigma	AMNH	639898	Todiramphus chloris chloris (AMNH DOT-12606)
Todiramphus enigma	AMNH	639889	Todiramphus chloris chloris (AMNH DOT-12606)
Todiramphus godeffroyi	AMNH	195223	Todiramphus tutus mauke (UWBM 42603)
Todiramphus lazuli	AMNH	638829	Todiramphus leucopygius (MSB 55202)
Todiramphus lazuli	AMNH	638835b	Todiramphus leucopygius (MSB 55202)
Todiramphus nigrocyaneus nigrocyaneus	AMNH	301866	Todiramphus nigrocyaneus stictolaemus (KU 92022)
Todiramphus nigrocyaneus nigrocyaneus	AMNH	301867	Todiramphus nigrocyaneus stictolaemus (KU 92022)
Todiramphus nigrocyaneus quadricolor	AMNH	835548	Todiramphus nigrocyaneus stictolaemus (KU 92022)
Todiramphus recurvirostris	KU	104171	Todiramphus sacer marinus (KU 119899)
Todiramphus reichenbachii	KU	40147	Todiramphus sacer marinus (KU 119899)
Todiramphus sacer brachyurus	AMNH	215626	Todiramphus sacer marinus (KU 119899)
Todiramphus sacer brachyurus	YPM	39331	Todiramphus sacer marinus (KU 119899)
Todiramphus sacer erromangae	AMNH	336520	Todiramphus sacer marinus (KU 119899)
Todiramphus sacer erromangae	AMNH	336526	Todiramphus sacer marinus (KU 119899)
Todiramphus sacer from Aneituym	AMNH	336977	Todiramphus sacer marinus (KU 119899)
Todiramphus sacer from Tucopia Island	AMNH	215691	Todiramphus sacer marinus (KU 119899)
Todiramphus sacer from Tucopia Island	AMNH	215692	Todiramphus sacer marinus (KU 119899)
Todiramphus sacer mala	AMNH	226882	Todiramphus tristrami nusae (KU 121514)
Todiramphus sacer manuae	KU	107630	Todiramphus sacer marinus (KU 119899)
Todiramphus sacer manuae	KU	104154	Todiramphus sacer marinus (KU 119899)
Todiramphus sacer melanodera	AMNH	215621	Todiramphus sacer marinus (KU 119899)
Todiramphus sacer melanodera	AMNH	215620	Todiramphus sacer marinus (KU 119899)
Todiramphus sacer ornatus	AMNH	217314	Todiramphus sacer marinus (KU 119899)
Todiramphus sacer pavuvu	UMMZ	112172	Todiramphus tristrami nusae (KU 121514)
Todiramphus sacer regina	AMNH	249743	Todiramphus sacer marinus (KU 119899)
Todiramphus sacer regina	AMNH	249744	Todiramphus sacer marinus (KU 119899)
Todiramphus sacer sororum	BMNH	420	Todiramphus sacer solomonis (MSB 55435)
Todiramphus sacer torresianus	AMNH	215640	Todiramphus sacer solomonis (MSB 55435)
Todiramphus sacer utupuae	AMNH	213851	Todiramphus sacer marinus (KU 119899)
Todiramphus sacer utupuae	AMNH	215614	Todiramphus sacer marinus (KU 119899)
Todiramphus sacer vicina	AMNH	213865	Todiramphus sacer solomonis (MSB 55435)
Todiramphus sacer vicina	AMNH	213864	Todiramphus sacer solomonis (MSB 55435)
Todiramphus sacer vicina	AMNH	215629	Todiramphus sacer solomonis (MSB 55435)
Todiramphus sanctus macmillani	YPM	71195	Todiramphus sanctus vagans (UWBM 80412)
Todiramphus sanctus norfolkiensis	ANWC	B19501	Todiramphus sanctus vagans (UWBM 80412)
Todiramphus saurophagus admiralitatis (green-headed)	AMNH	335127	Todiramphus saurophagus saurophagus (MSB 55919)
Todiramphus saurophagus admiralitatis (green-headed)	AMNH	335136	Todiramphus saurophagus saurophagus (MSB 55919)
Todiramphus saurophagus admiralitatis (white-headed)	AMNH	335053	Todiramphus saurophagus saurophagus (MSB 55919)
Todiramphus saurophagus admiralitatis (white-headed)	AMNH	335138	Todiramphus saurophagus saurophagus (MSB 55919)
Todiramphus saurophagus anachoreta (blue-headed)	AMNH	336331	Todiramphus saurophagus saurophagus (MSB 55919)
Todiramphus saurophagus anachoreta (blue-headed)	AMNH	336293	Todiramphus saurophagus saurophagus (MSB 55919)
Todiramphus saurophagus anachoreta (blue-headed)	AMNH	336252	Todiramphus saurophagus saurophagus (MSB 55919)
Todiramphus saurophagus anachoreta (white-headed)	AMNH	336338	Todiramphus saurophagus saurophagus (MSB 55919)
Todiramphus saurophagus anachoreta (white-headed)	AMNH	336346	Todiramphus saurophagus saurophagus (MSB 55919)
Todiramphus sordidus pilbara	WAM	17607	Todiramphus sordidus sordidus (ANWC B51462)
Todiramphus tristrami bennetti	AMNH	328960	Todiramphus tristrami nusae (KU 121514)
Todiramphus tristrami matthiae	LACM	91045	Todiramphus tristrami nusae (KU 121514)
Todiramphus tristrami novaehiberniae	AMNH	639977	Todiramphus tristrami nusae (KU 121514)
Todiramphus tristrami novaehiberniae	AMNH	639974	Todiramphus tristrami nusae (KU 121514)
Todiramphus tristrami stresemanni	AMNH	838509	Todiramphus tristrami nusae (KU 121514)
Todiramphus tristrami tristrami	AMNH	840832	Todiramphus tristrami nusae (KU 121514)
Todiramphus tutus tutus	AMNH	190245	Todiramphus tutus mauke (UWBM 42603)
Todiramphus winchelli alfredi	DMNH	15327	Todiramphus winchelli nesydrionetes (FMNH 358325)
Todiramphus winchelli mindanensis	FMNH	184144	Todiramphus winchelli nesydrionetes (FMNH 358325)
Todiramphus winchelli winchelli	MCZ	194306	Todiramphus winchelli nesydrionetes (FMNH 358325)

### Sheet: Table S3
Supplementary Table 3: Summary of datasets used in this study.
UCE	n	loci	Avg locus length with 95% CI	locus length range	total length	parsimony informative sites	analyses used in
90% complete	117	4942	916 ± 4.3 bp	128–1,739 bp	4,531,264 bp	278588	RAxML, Iqtree, SVDquartets, ASTRAL, SNaQ
BUSCOs	n	# of Loci	Avg locus length with SD	locus length range	total length	Parsimony informative sites	analyses used in
> 20 Pars. Infor Sites	109	8012	637 ± 528 AA sites	43–6,153	5,102,241 AA sites	275763	IQ-tree, SNaQ
>100 Par. Infor Sites	109	470	1,735 ± 970 AA sites	413–6,153	815,282 AA sites	77627	ASTRAL
SNPs	n	# of SNPs					analyses used in
100% complete	119	85156					SVDquartets, Iqtree, Dsuite, Splitstree
Todi21	21	14648					SNAPPER
Mitogenomes	n	# of loci	Length				Analyses used in
all samples	115	13	11086				IQ-tree

### Sheet: Table S4
Supplementary Table 4: Summary of BUSCO completeness metrics, as well as average depth and year of collection for all samples in this study. Note that we denote whether the sample was included in the BUSCO or any dataset for phylogenetic analyses.
Sample Name	source	year	Depth	Complete	Single	Duplicated	Fragmented	Missing	Contigs_N50	Percent_gaps	Included in any phylogenetic dataset	Included in BUSCO phylogenetic analyses
Actenoides_hombroni	tissue	2010	14.6	96.3	94.8	1.5	0.8	2.9	8180	0.0904	yes	yes
albicilla_albicilla_KU_117076	tissue	2009	16.5	96.3	95.4	0.9	0.8	2.9	38942	0.0629	yes	yes
albicilla_orii_UWBM_85104	tissue	2006	25.6	96.4	94.9	1.5	0.7	2.9	69468	0.0345	yes	yes
albicilla_owstoni_CRCM_8916	toepad	1987	10.3	89.2	89	0.2	2.1	8.7	555	0.19	yes	yes
albonotatus_AMNH_777918	toepad	1959	15.6	95.7	95	0.7	1	3.3	2537	0.0952	yes	yes
australasia_australasia_AMNH_346734	toepad	1932	6.1	37.3	37.2	0.1	11.2	51.5	122	0.5129	yes	yes
australasia_dammerianus_AMNH_640124	toepad	1905	9.5	83.4	83.1	0.3	3.6	13	355	0.3038	yes	yes
australasia_interposita_AMNH_640121	toepad	1902	9.4	80.4	80.1	0.3	3.5	16.1	333	0.2974	yes	yes
australasia_odites_WAM_25183	tissue	1993	61.8	96.4	94.7	1.7	0.8	2.8	66332	0.052	yes	yes
australasia_tringorum_AMNH_640110	toepad	1902	8.8	76.3	76.2	0.1	3.7	20	280	0.3092	yes	yes
Ceyx_argentatus	tissue	2010	20.2	93.1	91.6	1.5	2.1	4.8	667	0.3652	yes	yes
chloris_abyssinicus_AMNH_639627	toepad	1903	8.7	75.5	75.1	0.4	4.7	19.8	233	0.3733	yes	yes
chloris_armstrongi_AMNH_211092	toepad	1917	7.8	69.5	69.3	0.2	5.8	24.7	198	0.3984	yes	yes
chloris_azelus_USNM_180682	toepad	1904	11.1	86.9	86.4	0.5	2.1	11	361	0.2518	yes	yes
chloris_chloris_AMNH_DOT12606	tissue	1998	20.5	96.4	95.3	1.1	0.8	2.8	63102	0.0582	yes	yes
chloris_chloropterus_MCZ_178158_comb	toepad	1913	21.4	95.3	94.2	1.1	1	3.7	1372	0.1022	yes	yes
chloris_collaris_FMNH_344956	tissue	1989	20.8	96.4	95.2	1.2	0.8	2.8	92350	0.0559	yes	yes
chloris_davisoni_AMNH_639641	toepad	1898	7.9	66.4	66.3	0.1	6.3	27.3	196	0.3678	yes	yes
chloris_humii_AMNH_DOT17207	tissue	2010	20.2	96.4	95.2	1.2	0.7	2.9	71884	0.0556	yes	yes
chloris_kalbaensis_BMNH_674	toepad	1971	13.3	93.6	93.2	0.4	1.1	5.3	1092	0.1179	yes	yes
chloris_laubmannianus_YPM_51301	toepad	1953	7.9	61.8	61.7	0.1	6.7	31.5	205	0.3669	yes	yes
chloris_occipitalis_AMNH_639632	toepad	1905	8.5	48.6	48.5	0.1	8.3	43.1	144	0.4584	yes	yes
chloris_occipitalis_AMNH_639637	toepad	1896	4.6	3.9	3.9	0	3.8	92.3	84	0.7219	yes	no
chloris_palmeri_FMNH_190407	toepad	1949	10.5	86.7	86.3	0.4	2.3	11	429	0.2329	yes	yes
chloris_teraokai_KU_117150	tissue	2009	18.5	96.2	95.3	0.9	0.8	3	60528	0.0393	yes	yes
chloris_vidali_BMNH_1289	toepad	1887	7.1	41	40.8	0.2	9.2	49.8	150	0.5036	yes	yes
chloris_vidali_BMNH_1291	toepad	1887	5.5	9.1	9.1	0	8.7	82.2	104	0.6061	yes	no
cinnamominus_LSU_B57113	tissue	2000	23	96.5	95.3	1.2	0.7	2.8	57045	0.0592	yes	yes
cinnamominus_MVZ_123479	toepad	1951	7.9	38.7	38.7	0	11.6	49.7	167	0.4386	yes	yes
colonus_SNZPTKP_2003071	tissue	2003	75.5	96.4	94.8	1.6	0.8	2.8	99831	0.0459	yes	yes
diops_AMNH_467633	toepad	1931	14.2	95.4	94.8	0.6	1	3.6	1549	0.1193	yes	yes
enigma_AMNH_639889	toepad	1896	4.4	5.7	5.7	0	4.5	89.8	84	0.7375	no	no
enigma_AMNH_639898	toepad	1896	6.8	29.9	29.9	0	10.6	59.5	126	0.5348	yes	yes
farquhari_AMNH_DOT21584_comb	tissue	2014	40.8	96.4	94.8	1.6	0.7	2.9	77895	0.0514	yes	yes
funebris_AMNH_467654	toepad	1931	12.4	91.5	91	0.5	1.8	6.7	863	0.1719	yes	yes
gertrudae_MHNG_PO343	tissue	2005	72	96.5	94.8	1.7	0.7	2.8	81135	0.049	yes	yes
godeffroyi_AMNH_195223	toepad	1922	11.1	89.7	89.3	0.4	1.7	8.6	470	0.2238	yes	yes
Halcyon_leucocephala	tissue	2000	13.6	96.4	94.7	1.7	0.8	2.8	4652	0.1059	yes	yes
lazuli_AMNH_638829	toepad	1906	9.1	81.3	80.9	0.4	3.2	15.5	249	0.3223	yes	yes
lazuli_AMNH_638835b	toepad	1911	12.6	88.9	88.2	0.7	2.5	8.6	574	0.2192	yes	yes
leucopygius_MSB_55202	tissue	2017	33.4	96.3	94.8	1.5	0.8	2.9	52324	0.0586	yes	yes
macleayii_elisabeth_ANWC_B57705	tissue	2016	40	96.4	94.7	1.7	0.7	2.9	54451	0.0359	yes	yes
macleayii_incinctus_ANWC_B51660_comb	tissue	2006	39.1	96.4	94.8	1.6	0.8	2.8	57386	0.0535	yes	yes
macleayii_macleayii_ANWC_B33429	tissue	2002	21.9	96.4	95	1.4	0.8	2.8	44890	0.0576	yes	yes
Megaceryle_torquatus	tissue	1985	13.6	96.2	94.6	1.6	0.9	2.9	1596	0.1627	yes	yes
nigrocyaneus_nigrocyaneus_AMNH_301866	toepad	1931	4.7	6.2	6.2	0	7	86.8	86	0.691	yes	no
nigrocyaneus_nigrocyaneus_AMNH_301867	toepad	1931	5	14.9	14.9	0	7.8	77.3	92	0.6945	yes	yes
nigrocyaneus_quadricolor_AMNH_835548	toepad	1969	10.7	88.8	88.5	0.3	2	9.2	442	0.2353	yes	yes
nigrocyaneus_stictolaemus_KU_92022_comb	tissue	2001	69.5	96.4	94.7	1.7	0.8	2.8	29115	0.0594	yes	yes
pelewensis_KU_23651	tissue	2010	47.3	96.5	94.9	1.6	0.7	2.8	77528	0.0506	yes	yes
pyrrhopygius_ANWC_B48834_comb	tissue	1996	62.1	96.4	94.7	1.7	0.8	2.8	54832	0.0593	yes	yes
recurvirostris_KU_104171	toepad	1969	14.3	80.4	79.8	0.6	5.5	14.1	747	0.2477	yes	yes
reichenbachii_KU_40147	toepad	1959	8.4	70.8	70.6	0.2	4.8	24.4	228	0.3677	yes	yes
ruficollaris_UWBM_42805	tissue	1987	26	96.5	95	1.5	0.7	2.8	56181	0.0367	yes	yes
sacer_amoenus_MSB_55564_comb	tissue	2017	87.5	96.4	94.6	1.8	0.7	2.9	85619	0.0274	yes	yes
sacer_aneituym_AMNH_336977	toepad	1937	6.3	21.6	21.6	0	10.3	68.1	114	0.5848	yes	yes
sacer_brachyurus_AMNH_215626	toepad	1926	8.1	67.8	67.6	0.2	5.1	27.1	186	0.3854	yes	yes
sacer_brachyurus_YPM_39331	toepad	1926	27.9	96.4	94.8	1.6	0.7	2.9	8377	0.0445	yes	yes
sacer_erromangae_AMNH_336520	toepad	1936	4.8	1	1	0	2.2	96.8	82	0.7223	yes	no
sacer_erromangae_AMNH_336526	toepad	1936	14.4	91.1	90.3	0.8	1.6	7.3	537	0.2189	yes	yes
sacer_eximius_KU_117455	tissue	2010	25.5	96.4	94.9	1.5	0.7	2.9	60441	0.0352	yes	yes
sacer_juliae_AMNH_DOT21347	tissue	2014	24	96.5	95	1.5	0.7	2.8	66143	0.0557	yes	yes
sacer_mala_AMNH_226882	toepad	1930	6.7	43.9	43.9	0	8.6	47.5	135	0.487	yes	yes
sacer_manuae_KU_104154	toepad	1971	15.9	83.3	82.7	0.6	3.2	13.5	625	0.2275	yes	yes
sacer_manuae_KU_107630	toepad	1971	5.9	10.7	10.7	0	8	81.3	174	0.6478	yes	no
sacer_marinus_KU_119899	tissue	2011	47.6	96.5	94.9	1.6	0.7	2.8	83106	0.0501	yes	yes
sacer_melanodera_AMNH_215620	toepad	1926	23.1	96.1	94.6	1.5	0.8	3.1	2679	0.0699	yes	yes
sacer_melanodera_AMNH_215621	toepad	1926	7.5	61.9	61.8	0.1	6.2	31.9	177	0.4086	yes	yes
sacer_ornatus_AMNH_217314	toepad	1927	5.7	27.1	27.1	0	10.9	62	107	0.5707	yes	no
Sacer_ornatus_KU_19403	tissue	2008	13.1	95.3	94.9	0.4	0.9	3.8	3696	0.093	yes	yes
sacer_pavuvu_UMMZ_112172	toepad	1943	8.8	71.1	70.8	0.3	4.6	24.3	232	0.333	yes	yes
sacer_pealei_UWBM_89771_comb	tissue	2007	98	96.5	94.8	1.7	0.7	2.8	88045	0.0467	yes	yes
sacer_regina_AMNH_249743	toepad	1925	6.8	42.7	42.7	0	8.7	48.6	128	0.5116	yes	yes
sacer_regina_AMNH_249744	toepad	1925	14.5	90.1	89.4	0.7	1.4	8.5	443	0.2285	yes	yes
sacer_sacer_UWBM_42835	tissue	1987	23.5	96.3	95	1.3	0.7	3	52595	0.0377	yes	yes
sacer_santoensis_AMNH_DOT21522	tissue	2014	30.6	96.4	94.9	1.5	0.7	2.9	67227	0.0539	yes	yes
sacer_solomonis_MSB_55435	tissue	2018	16.8	96.3	95.3	1	0.7	3	33783	0.0646	yes	yes
sacer_sororum_BMNH_420	toepad	1940	7.6	66	66	0	6.5	27.5	196	0.3647	yes	yes
sacer_tannensis_NYSM_10518	tissue	2008	22.1	96.4	95.1	1.3	0.7	2.9	52489	0.0373	yes	yes
sacer_torresianus_AMNH_215640	toepad	1926	7.3	62.7	62.6	0.1	6.4	30.9	165	0.4038	yes	yes
sacer_torresianus_tuc_AMNH_215691	toepad	1927	14.5	94.6	93.9	0.7	0.9	4.5	808	0.1413	yes	yes
sacer_torresianus_tuc_AMNH_215692	toepad	1927	4.2	2.5	2.5	0	2.8	94.7	74	0.7585	no	no
sacer_utupuae_AMNH_213851	toepad	1926	5.8	29.7	29.7	0	9.4	60.9	111	0.6025	yes	no
sacer_utupuae_AMNH_215614	toepad	1926	18.1	95.3	94	1.3	0.9	3.8	1046	0.121	yes	yes
sacer_vicina_AMNH_213864	toepad	1926	14	92.9	92.3	0.6	1.2	5.9	632	0.1814	yes	yes
sacer_vicina_AMNH_213865	toepad	1926	2.8	0	0	0	0.1	99.9	59	0.8993	no	no
sacer_vicina_AMNH_215629	toepad	1926	12.2	87.7	87.1	0.6	2.2	10.1	352	0.2913	yes	yes
sacer_vitiensis_KU_122437	tissue	2013	41	96.5	94.9	1.6	0.7	2.8	82449	0.0504	yes	yes
sanctus_canacorum_ANWC_B60182	tissue	2019	22.5	96.5	95.1	1.4	0.7	2.8	68863	0.056	yes	yes
sanctus_macmillani_YPM_71195	toepad	1961	8.8	78.6	78.5	0.1	3.8	17.6	346	0.2607	yes	yes
sanctus_norfolkiensis_ANWC_B19501	toepad	1976	8.2	35.6	35.5	0.1	12.7	51.7	179	0.4808	yes	yes
sanctus_sanctus_AMNH_DOT12594	tissue	2001	19.4	96.4	95.3	1.1	0.8	2.8	58659	0.0591	yes	yes
sanctus_sanctus_ANWC_B29435	tissue	1998	22	96.4	95.2	1.2	0.7	2.9	59806	0.0384	yes	yes
sanctus_vagans_UWBM_80412	tissue	2002	36.2	96.5	94.9	1.6	0.7	2.8	89843	0.0504	yes	yes
saurophagus_admiralitatis_g_AMNH_335127	toepad	1934	5.4	16	16	0	9.2	74.8	112	0.6317	yes	no
saurophagus_admiralitatis_g_AMNH_335136	toepad	1934	5.1	0.1	0.1	0	0	99.9			yes	no
saurophagus_admiralitatis_w_AMNH_335053	toepad	1934	0.3	0.1	0.1	0	0	99.9	1139	0.9964	no	no
saurophagus_admiralitatis_w_AMNH_335138	toepad	1934	9	41.2	40.9	0.3	10	48.8	187	0.5106	yes	yes
saurophagus_anachoreta_AMNH_336252	toepad	1934	0.5	0	0	0	0	100	49	0.995	no	no
saurophagus_anachoreta_b_AMNH_336293	toepad	1934	14.7	92.1	91.4	0.7	1.5	6.4	615	0.1842	yes	yes
saurophagus_anachoreta_b_AMNH_336331	toepad	1934	4	0.2	0.2	0	0.6	99.2	72	0.7958	no	no
saurophagus_anachoreta_w_AMNH_336338	toepad	1934	7.2	51	50.9	0.1	8.8	40.2	150	0.4231	yes	yes
saurophagus_anachoreta_w_AMNH_336346	toepad	1934	2.9	0.1	0.1	0	0	99.9			no	no
saurophagus_saurophagus_MSB_55919_comb	tissue	2019	67.1	96.4	94.7	1.7	0.8	2.8	89712	0.0284	yes	yes
sordidus_colcloughi_ANWC_B44296	tissue	1992	30.6	96.4	94.8	1.6	0.7	2.9	74000	0.032	yes	yes
Sordidus_pilbara_ANWC_B62106	tissue	2022	11.9	92.5	92.1	0.4	1.6	5.9	1960	0.1146	yes	yes
sordidus_pilbara_WAM_17607	toepad	1980	5.9	12.4	12.4	0	7.8	79.8	127	0.6504	yes	no
sordidus_sordidus_ANWC_B51462	tissue	2006	38.2	96.4	94.8	1.6	0.8	2.8	90139	0.0511	yes	yes
tristrami_alberti_AMNH_DOT6704	tissue	1995	21.6	96.3	95.3	1	0.8	2.9	67695	0.0577	yes	yes
tristrami_bennetti_AMNH_328960	toepad	1929	8.6	73.8	73.4	0.4	4.8	21.4	219	0.3689	yes	yes
tristrami_matthiae_LACM_91045	toepad	1979	17.1	96.2	95.3	0.9	0.8	3	5914	0.0698	yes	yes
tristrami_novaehiberniae_AMNH_639977	toepad	1923	16.9	19.8	19.7	0.1	8.6	71.6	121	0.6248	yes	yes
tristrami_nusae_KU_121514	tissue	2012	23.1	96.4	95.2	1.2	0.8	2.8	66591	0.0572	yes	yes
tristrami_stresemanni_AMNH_838509	toepad	1972	6.2	38	37.9	0.1	12.5	49.5	147	0.4856	yes	yes
tristrami_tristrami_AMNH_840832	toepad	1969	6.9	38.9	38.8	0.1	11.6	49.5	166	0.5133	yes	yes
tutus_atiu_UWBM_42504	tissue	1987	23	96.4	95.1	1.3	0.7	2.9	48919	0.0408	yes	yes
tutus_mauke_UWBM_42603	tissue	1987	20.8	96.4	95.2	1.2	0.8	2.8	51618	0.0608	yes	yes
tutus_tutus_AMNH_190245	toepad	1922	6.9	58.8	58.7	0.1	7.3	33.9	152	0.438	yes	yes
veneratus_veneratus_MHNG_PO288	tissue	2005	51.6	96.4	94.8	1.6	0.7	2.9	75862	0.0527	yes	yes
veneratus_youngi_MHNG_HH775	tissue	2005	13	96	95.4	0.6	0.8	3.2	11708	0.0762	yes	yes
veneratus_youngi_MHNG_HH777	tissue	2005	12	95.8	95.3	0.5	0.9	3.3	8241	0.0814	yes	yes
winchelli_alfredi_DMNH_15327	toepad	1971	10.1	83.1	82.8	0.3	3.2	13.7	341	0.291	yes	yes
winchelli_mindanensis_FMNH_184144	toepad	1947	9.9	84.5	84.3	0.2	2.7	12.8	377	0.2614	yes	yes
winchelli_nesydrionetes_FMNH_358325_comb	tissue	1992	35.3	96.5	95	1.5	0.7	2.8	25344	0.0629	yes	yes
winchelli_nigrorum_KU_28186	tissue	2012	23.8	96.4	95.1	1.3	0.7	2.9	20953	0.0591	yes	yes
winchelli_winchelli_MCZ_194306	toepad	1937	7.5	55.8	55.7	0.1	9.4	34.8	167	0.4532	yes	yes

### Sheet: Table S5
Supplementary Table 5: Heterozygosity estimates calculated by VCFtools. Toepads have higher than expected rates of heterozygosity, suggesting they are artificially inflated.
Taxon	Toepad-sourced	Heterozygosity
Todiramphus_albicilla_albicilla	no	0.00647103
Todiramphus_albicilla_orii	no	0.0056906
Todiramphus_albicilla_owstoni	yes	0.0128089
Todiramphus_albonotatus	yes	0.0240172
Todiramphus_australasia_australasia	yes	0.0137593
Todiramphus_australasia_dammerianus	yes	0.0150249
Todiramphus_australasia_interposita	yes	0.0135901
Todiramphus_australasia_odites	no	0.00646369
Todiramphus_australasia_tringorum	yes	0.0136617
Todiramphus_chloris_abyssinicus	yes	0.0174487
Todiramphus_chloris_armstrongi	yes	0.0280408
Todiramphus_chloris_azelus	yes	0.0322988
Todiramphus_chloris_chloris	no	0.0170601
Todiramphus_chloris_chloropterus	yes	0.0390559
Todiramphus_chloris_collaris	no	0.0128694
Todiramphus_chloris_davisoni	yes	0.026055
Todiramphus_chloris_humii	no	0.0202704
Todiramphus_chloris_kalbaensis	yes	0.0209681
Todiramphus_chloris_laubmannianus	yes	0.0253335
Todiramphus_chloris_occipitalis	yes	0.0117327
Todiramphus_chloris_palmeri	yes	0.0266412
Todiramphus_chloris_teraokai	no	0.0115286
Todiramphus_chloris_vidali	yes	0.0188098
Todiramphus_cinnamominus	no	0.00653993
Todiramphus_colonus	no	0.0137593
Todiramphus_diops	yes	0.0264673
Todiramphus_enigma	yes	0.0237345
Todiramphus_farquhari	no	0.0115428
Todiramphus_funebris	yes	0.0253105
Todiramphus_gertrudae	no	0.00483804
Todiramphus_godeffroyi	yes	0.0214781
Todiramphus_lazuli	yes	0.0177287
Todiramphus_leucopygius	no	0.00898511
Todiramphus_macleayii_elisabeth	no	0.0149388
Todiramphus_macleayii_incinctus	no	0.0202597
Todiramphus_macleayii_macleayii	no	0.0208133
Todiramphus_nigrocyaneus_nigrocyaneus	yes	0.0264212
Todiramphus_nigrocyaneus_quadricolor	yes	0.0236301
Todiramphus_nigrocyaneus_stictolaemus	no	0.0132541
Todiramphus_pelewensis	no	0.00510515
Todiramphus_pyrrhopygius	no	0.02957
Todiramphus_recurvirostris	yes	0.0290362
Todiramphus_reichenbachii	yes	0.0167023
Todiramphus_ruficollaris	no	0.00474465
Todiramphus_sacer_amoenus	no	0.0110092
Todiramphus_sacer_aneityum	yes	0.0194023
Todiramphus_sacer_brachyurus	yes	0.0320846
Todiramphus_sacer_erromangae	yes	0.0229995
Todiramphus_sacer_eximius	no	0.0165604
Todiramphus_sacer_juliae	no	0.0152001
Todiramphus_sacer_mala	yes	0.022582
Todiramphus_sacer_manuae	yes	0.0296078
Todiramphus_sacer_marinus	no	0.0160492
Todiramphus_sacer_melanodera	yes	0.0189474
Todiramphus_sacer_ornatus	no	0.0125413
Todiramphus_sacer_pavuvu	yes	0.0200979
Todiramphus_sacer_pealei	no	0.00938999
Todiramphus_sacer_regina	yes	0.0248641
Todiramphus_sacer_sacer	no	0.0113748
Todiramphus_sacer_santoensis	no	0.0113391
Todiramphus_sacer_solomonis	no	0.0103138
Todiramphus_sacer_sororum	yes	0.0145192
Todiramphus_sacer_tannensis	no	0.0132278
Todiramphus_sacer_torresianus	yes	0.0271149
Todiramphus_sacer_tucopia	yes	0.0355668
Todiramphus_sacer_utupuae	yes	0.0196488
Todiramphus_sacer_vicina	yes	0.0296752
Todiramphus_sacer_vitiensis	no	0.0196388
Todiramphus_sanctus_canacorum	no	0.0369002
Todiramphus_sanctus_macmillani	yes	0.0345224
Todiramphus_sanctus_norfolkiensis	yes	0.0431416
Todiramphus_sanctus_sanctus	no	0.0371713
Todiramphus_sanctus_vagans	no	0.0350582
Todiramphus_saurophagus_admiralitatis	yes	0.0286559
Todiramphus_saurophagus_anachoreta	yes	0.0247713
Todiramphus_saurophagus_saurophagus	no	0.00708211
Todiramphus_sordidus_colcloughi	no	0.0154411
Todiramphus_sordidus_pilbara	no	0.0105253
Todiramphus_sordidus_sordidus	no	0.0169252
Todiramphus_tristrami_alberti	no	0.0168503
Todiramphus_tristrami_bennetti	yes	0.018892
Todiramphus_tristrami_matthiae	yes	0.0226465
Todiramphus_tristrami_novaehiberniae	yes	0.0257221
Todiramphus_tristrami_nusae	no	0.0198747
Todiramphus_tristrami_stresemanni	yes	0.0174721
Todiramphus_tristrami_tristrami	yes	0.0299343
Todiramphus_tutus_atiu	no	0.00615559
Todiramphus_tutus_mauke	no	0.00659134
Todiramphus_tutus_tutus	yes	0.0206234
Todiramphus_veneratus_veneratus	no	0.00827449
Todiramphus_veneratus_youngi	no	0.00936767
Todiramphus_winchelli_alfredi	yes	0.0280212
Todiramphus_winchelli_mindanensis	yes	0.0278359
Todiramphus_winchelli_nesydrionetes	no	0.0169924
Todiramphus_winchelli_nigrorum	no	0.0192219
Todiramphus_winchelli_winchelli	yes	0.0294422
